# LIBR Methamphetamine and Opioid Cue Database (LIBR MOCD): Development and Validation

**DOI:** 10.1101/731331

**Authors:** Hamed Ekhtiari, Rayus Kuplicki, Asheema Pruthi, Martin Paulus

**Affiliations:** Laureate Institute for Brain Research (LIBR), Tulsa, OK, US; School of Community Medicine, University of Oklahoma, Tulsa, OK, US

**Keywords:** Drug Cue, Craving, Validation, Image, Database, Methamphetamine, Opioid, Heroin

## Abstract

**Introduction:** Drug cue reactivity (DCR) is widely used in experimental settings for both assessment and intervention. There is no validated database of pictorial cues available for methamphetamine and opioids.

**Methods:** 360 images in three-groups (methamphetamine, opioid and neutral (control)) matched for their content (objects, hands, faces and actions) were selected in an initial development phase. 28 participants with a history of both methamphetamine and opioid use (37.1 ± 8.11 years old, 12 female) with over six months of abstinence were asked to rate images for craving, valence, arousal, typicality and relatedness.

**Results:** All drug images were differentiated from neutral images. Drug related images received higher arousal and lower valence ratings compared to neutral images (craving (0-100) for neutral (11.5±21.9), opioid (87.7±18.5), and methamphetamine (88±18), arousal (1-9) for neutral (2.4±1.9), opioid (4.6±2.7), and methamphetamine (4.6±2.6), and valence (1-9) for neutral (4.8±1.3), opioid (4.4±1.9), and methamphetamine (4.4±1.8)). There is no difference between methamphetamine and opioid images in craving, arousal and valence. There is a significant positive relationship between the amount of time that participants spent on drug-related images and the craving they reported for the image. Every 10 points of craving were associated with an increased response time of 383millisecond. Three image sets were automatically selected for equivalent fMRI tasks (methamphetamine and opioids) from the database (tasks are available at github).

**Conclusion:** LIBR MOCD provides a resource of validated images/tasks for future DCR studies. Additionally, researchers can select several sets of unique but equivalent images based-on their psychological/physical characteristics for multiple assessments/interventions.
