## Supplementary Material 5 for "LIBR Methamphetamine and Opioid Cue Database (LIBR MOCD): Development and Validation"

### Sheet: Task0
allsubjects_arousal_mean	allsubjects_craving_mean	allsubjects_typicality_mean	allsubjects_valence_mean	ImageSet	File	hue_mean	saturation_mean	value_mean	Category	Block	p_cravingdelta_injectionVnon	selection_cost	category_number	selected	in_set
2.88889	13.8889	15.6667	5.11111	control	Slide007.jpeg	0.3	0.513	0.517	control_objects	1_1	0.270939	0.088858	1	TRUE	0
2.7037	7.37037	8.33333	5.18519	control	Slide024.jpeg	0.387	0.261	0.504	control_objects_hand	1_2	0.282562	0.179606	2	TRUE	0
2.40741	9.37037	7.81481	4.7037	control	Slide059.jpeg	0.096	0.261	0.04	control_tool	1_3	0.0850276	0.251437	3	TRUE	0
2.75	16.9643	16.5714	5.21429	control	Slide077.jpeg	0.367	0.157	0.699	control_tool_hand_simple	1_4	0.650272	0.398939	4	TRUE	0
2.21429	5.53571	6.60714	4.78571	control	Slide098.jpeg	0.355	0.349	0.578	control_tool_hand_complex	1_5	0.708429	0.17261	5	TRUE	0
2.92593	16.5556	20.2593	4.88889	control	Slide116.jpeg	0.331	0.393	0.47	control_tool_face	1_6	0.4977	0.09601	6	TRUE	0
4.62963	85.2222	84.5926	4.51852	meth	Slide004.jpeg	0.419	0.085	0.307	meth	2_1	0.321956	0.051635	1	TRUE	0
4.46429	85.9286	89.1786	4.21429	opioid	Slide012.jpeg	0.166	0.027	0.125	opioid	2_1	0.645601	0.06171	1	TRUE	0
5.03571	90.6071	93.5	4.67857	meth	Slide030.jpeg	0.263	0.277	0.475	meth_hand	2_2	0.924588	0.033323	2	TRUE	0
4.57143	87.4643	91.8214	4.78571	opioid	Slide026.jpeg	0.299	0.214	0.352	opioid_hand	2_2	0.456162	0.012701	2	TRUE	0
4.81481	87.8519	88.7778	4.40741	meth	Slide042.jpeg	0.31	0.187	0.461	meth_instrument	2_3	0.367471	0.00919	3	TRUE	0
4.66667	83.1481	84.8889	4.51852	opioid	Slide045.jpeg	0.164	0.18	0.318	opioid_injection_instrument	2_3	0.352289	0.00202	3	TRUE	0
4.2963	85.4074	87.8889	4.07407	meth	Slide078.jpeg	0.272	0.31	0.421	meth_instrument_hand	2_4	0.926043	0.051125	4	TRUE	0
4.78571	91.6071	94.3214	4.5	opioid	Slide077.jpeg	0.273	0.235	0.366	opioid_instrument_hand	2_4	0.812294	0.01091	4	TRUE	0
5.17857	90.7857	92.0714	4.28571	opioid	Slide098.jpeg	0.176	0.14	0.449	opioid_injection_hand	2_5	0.796651	0.026377	5	TRUE	0
4.88889	90.8889	88.8148	4.2963	meth	Slide099.jpeg	0.411	0.245	0.395	meth_injection_hand	2_5	0.904245	0.044371	5	TRUE	0
4.92857	88.8571	90.3929	4.03571	opioid	Slide101.jpeg	0.152	0.22	0.445	opioid_face_activities	2_6	0.261166	0.023729	6	TRUE	0
4.5	86.2857	90.2857	4.75	meth	Slide118.jpeg	0.153	0.264	0.473	meth_face_activities	2_6	0.928284	0.049234	6	TRUE	0
2.28571	10.25	14	4.78571	control	Slide013.jpeg	0.6	0.154	0.402	control_objects	3_1	0.216698	0.26202	1	TRUE	0
2.39286	11.4286	12.1786	4.96429	control	Slide021.jpeg	0.428	0.273	0.522	control_objects_hand	3_2	0.27118	0.181697	2	TRUE	0
2.92857	13.25	12.7857	5	control	Slide034.jpeg	0.292	0.227	0.163	control_tool	3_3	0.918102	0.158362	3	TRUE	0
2.25	12.1071	13.2143	4.96429	control	Slide081.jpeg	0.061	0.088	0.101	control_tool_hand_simple	3_4	0.541168	0.399266	4	TRUE	0
2.33333	8.85185	16.3704	4.77778	control	Slide100.jpeg	0.257	0.274	0.601	control_tool_hand_complex	3_5	0.107199	0.249926	5	TRUE	0
2.7037	12.5926	11.3704	4.92593	control	Slide111.jpeg	0.456	0.307	0.357	control_tool_face	3_6	0.834163	0.100434	6	TRUE	0
4.39286	88.0357	92.1429	4.67857	opioid	Slide001.jpeg	0.028	0.013	0.115	opioid	4_1	0.73142	0.098778	1	TRUE	0
4.82143	88.3214	90.1071	4.25	meth	Slide018.jpeg	0.301	0.078	0.581	meth	4_1	0.556565	0.007046	1	TRUE	0
4.75	90.5714	91.0357	4.71429	opioid	Slide029.jpeg	0.065	0.213	0.336	opioid_hand	4_2	0.942659	0.01969	2	TRUE	0
4.55556	85.1481	88.2593	4.40741	meth	Slide025.jpeg	0.432	0.372	0.257	meth_hand	4_2	0.0820683	0.150457	2	TRUE	0
4.55556	88.5556	89.6667	4.40741	opioid	Slide050.jpeg	0.125	0.291	0.349	opioid_injection_instrument	4_3	0.285898	0.016307	3	TRUE	0
4.92593	87.2963	87.6667	4.44444	meth	Slide041.jpeg	0.376	0.189	0.49	meth_instrument	4_3	0.355744	0.013797	3	TRUE	0
4.46429	87.3214	84.6429	4.60714	meth	Slide080.jpeg	0.324	0.2	0.296	meth_instrument_hand	4_4	0.366271	0.052192	4	TRUE	0
4.75	90.6071	89.3571	4.14286	opioid	Slide085.jpeg	0.287	0.31	0.458	opioid_instrument_hand	4_4	0.780914	0.044633	4	TRUE	0
4.59259	84.7407	85.4074	3.96296	meth	Slide090.jpeg	0.192	0.282	0.417	meth_injection_hand	4_5	0.202719	0.051677	5	TRUE	0
4.85714	89.4643	92.75	4.10714	opioid	Slide096.jpeg	0.32	0.193	0.467	opioid_injection_hand	4_5	0.515648	0.042338	5	TRUE	0
4.57143	91.8929	91.8929	4.28571	meth	Slide109.jpeg	0.11	0.41	0.176	meth_face_activities	4_6	0.739961	0.237176	6	TRUE	0
4.66667	90.7778	89.7778	4.07407	opioid	Slide111.jpeg	0.111	0.318	0.387	opioid_face_activities	4_6	0.345175	0.029414	6	TRUE	0
2.66667	13.9259	16.1111	4.96296	control	Slide002.jpeg	0.393	0.09	0.611	control_objects	5_1	0.540572	0.39047	1	TRUE	0
2.35714	13.4286	15.1786	4.85714	control	Slide029.jpeg	0.064	0.219	0.274	control_objects_hand	5_2	0.907383	0.258633	2	TRUE	0
2.66667	11.5926	12.1111	4.92593	control	Slide045.jpeg	0.647	0.303	0.086	control_tool	5_3	0.16883	0.176114	3	TRUE	0
2.55556	10.2593	11.1111	4.85185	control	Slide071.jpeg	0.016	0.105	0.138	control_tool_hand_simple	5_4	0.805252	0.405025	4	TRUE	0
2.7037	9.92593	9.37037	4.77778	control	Slide099.jpeg	0.202	0.337	0.641	control_tool_hand_complex	5_5	0.0817996	0.261254	5	TRUE	0
2.55556	7.55556	11.1852	4.7037	control	Slide112.jpeg	0.374	0.286	0.528	control_tool_face	5_6	0.534628	0.176556	6	TRUE	0
4.60714	89.1429	89.8571	4.89286	opioid	Slide011.jpeg	0.091	0.439	0.503	opioid	6_1	0.413975	0.110211	1	TRUE	0
4.92593	88.4074	88.963	4.48148	meth	Slide017.jpeg	0.228	0.332	0.462	meth	6_1	0.679869	0.060452	1	TRUE	0
4.40741	85.8519	85.8519	4.40741	opioid	Slide027.jpeg	0.468	0.275	0.352	opioid_hand	6_2	0.385855	0.080153	2	TRUE	0
4.25926	82.6296	85.9259	4.55556	meth	Slide028.jpeg	0.106	0.439	0.27	meth_hand	6_2	0.686111	0.205457	2	TRUE	0
4.74074	86.9259	87.1852	4.44444	opioid	Slide061.jpeg	0.179	0.333	0.249	opioid_injection_instrument	6_3	0.213768	0.020731	3	TRUE	0
4.53571	87.5357	89.2143	4.71429	meth	Slide037.jpeg	0.256	0.091	0.365	meth_instrument	6_3	0.940248	0.020242	3	TRUE	0
4.75	92.7857	94.1429	4.35714	opioid	Slide076.jpeg	0.367	0.135	0.46	opioid_instrument_hand	6_4	0.467954	0.057714	4	TRUE	0
4.81481	87.4074	90.6296	4.37037	meth	Slide088.jpeg	0.124	0.278	0.359	meth_instrument_hand	6_4	0.58234	0.082541	4	TRUE	0
5.25	95.3929	94.8214	4.42857	opioid	Slide091.jpeg	0.069	0.406	0.574	opioid_injection_hand	6_5	0.963563	0.134673	5	TRUE	0
5.07143	91.1786	92.7857	4.14286	meth	Slide091.jpeg	0.484	0.357	0.402	meth_injection_hand	6_5	0.433847	0.109509	5	TRUE	0
4.85714	92.5357	94.3571	4.25	opioid	Slide109.jpeg	0.137	0.325	0.426	opioid_face_activities	6_6	0.732814	0.03547	6	TRUE	0
4.66667	86.1111	86.5556	4.62963	meth	Slide115.jpeg	0.209	0.508	0.238	meth_face_activities	6_6	0.0505766	0.243389	6	TRUE	0
1.92857	6.71429	7.53571	4.60714	control	Slide005.jpeg	0.036	0.083	0.539	control_objects	7_1	0.597886	0.483306	1	TRUE	0
2.25	11.7143	9.07143	4.82143	control	Slide031.jpeg	0.068	0.437	0.623	control_objects_hand	7_2	0.212849	0.275922	2	TRUE	0
2.51852	7.77778	10.8148	4.77778	control	Slide033.jpeg	0.617	0.317	0.241	control_tool	7_3	0.658858	0.127259	3	TRUE	0
2.21429	7.42857	9.57143	4.60714	control	Slide075.jpeg	0.029	0.062	0.174	control_tool_hand_simple	7_4	0.448075	0.432861	4	TRUE	0
2.32143	20.2857	10.9643	4.92857	control	Slide093.jpeg	0.209	0.242	0.606	control_tool_hand_complex	7_5	0.172771	0.291381	5	TRUE	0
2.51852	9.33333	11.2593	4.85185	control	Slide104.jpeg	0.088	0.522	0.621	control_tool_face	7_6	0.745174	0.241069	6	TRUE	0
4.66667	88.1111	88.1481	4.40741	meth	Slide015.jpeg	0.148	0.024	0.283	meth	8_1	0.967467	0.075969	1	TRUE	0
4.46429	84.4286	88.9643	4.75	opioid	Slide006.jpeg	0.483	0.383	0.296	opioid	8_1	0.288649	0.113594	1	TRUE	0
4.96296	88.963	87.5556	4.88889	meth	Slide027.jpeg	0.092	0.511	0.268	meth_hand	8_2	0.684742	0.266009	2	TRUE	0
4.59259	82.2222	84.6296	4.51852	opioid	Slide025.jpeg	0.061	0.51	0.504	opioid_hand	8_2	0.361899	0.157037	2	TRUE	0
4.22222	85.6667	87.2222	4.25926	opioid	Slide040.jpeg	0.367	0.125	0.158	opioid_injection_instrument	8_3	0.697093	0.053678	3	TRUE	0
4.92857	91.9643	93	4.60714	meth	Slide060.jpeg	0.223	0.278	0.386	meth_instrument	8_3	0.794652	0.050609	3	TRUE	0
4.7037	89.6667	88.3333	4.22222	opioid	Slide088.jpeg	0.116	0.194	0.588	opioid_instrument_hand	8_4	0.875426	0.090036	4	TRUE	0
4.62963	81.6667	81.2963	4.2963	meth	Slide074.jpeg	0.139	0.419	0.311	meth_instrument_hand	8_4	0.330292	0.163403	4	TRUE	0
4.60714	93.8571	92.0714	4.42857	opioid	Slide097.jpeg	0.625	0.36	0.49	opioid_injection_hand	8_5	0.229227	0.242325	5	TRUE	0
4.85185	84.8889	86.5185	3.85185	meth	Slide092.jpeg	0.08	0.355	0.456	meth_injection_hand	8_5	0.341673	0.115361	5	TRUE	0
4.77778	88.2963	86.9259	4.33333	opioid	Slide117.jpeg	0.284	0.251	0.475	opioid_face_activities	8_6	0.654249	0.040282	6	TRUE	0
4.66667	86.6296	87.7037	4.37037	meth	Slide112.jpeg	0.256	0.449	0.124	meth_face_activities	8_6	0.326027	0.265113	6	TRUE	0

### Sheet: Task1
allsubjects_arousal_mean	allsubjects_craving_mean	allsubjects_typicality_mean	allsubjects_valence_mean	ImageSet	File	hue_mean	saturation_mean	value_mean	Category	Block	p_cravingdelta_injectionVnon	selection_cost	category_number	selected	in_set
3.37037	12.7407	14.1481	4.81481	control	Slide008.jpeg	0.289	0.192	0.491	control_objects	1_1	0.34808	0.236866	1	TRUE	1
2.7037	18.1852	15	5.03704	control	Slide022.jpeg	0.302	0.316	0.416	control_objects_hand	1_2	0.128892	0.117816	2	TRUE	1
2.37037	9.62963	10.037	4.85185	control	Slide039.jpeg	0.038	0.127	0.166	control_tool	1_3	0.600693	0.361829	3	TRUE	1
2.88889	11.963	15.0741	4.77778	control	Slide102.jpeg	0.197	0.412	0.263	control_tool_face	1_4	0.874431	0.076722	6	TRUE	1
2.33333	7.7037	7.18519	4.85185	control	Slide089.jpeg	0.244	0.359	0.226	control_tool_hand_complex	1_5	0.400208	0.082993	5	TRUE	1
2.74074	13.1481	19.2963	4.92593	control	Slide074.jpeg	0.567	0.608	0.142	control_tool_hand_simple	1_6	0.407489	0.039617	4	TRUE	1
4.81481	90.1852	90.2593	4.2963	meth	Slide010.jpeg	0.338	0.094	0.369	meth	2_1	0.545974	0.018641	1	TRUE	1
4.14815	82.963	84.5556	4.85185	opioid	Slide010.jpeg	0.253	0.317	0.313	opioid	2_1	0.225413	0.016667	1	TRUE	1
4.66667	88.037	87.3704	4.33333	meth	Slide117.jpeg	0.139	0.395	0.553	meth_face_activities	2_2	0.328917	0.115755	6	TRUE	1
4.75	89.75	91.5	4.42857	opioid	Slide110.jpeg	0.18	0.229	0.319	opioid_face_activities	2_2	0.731054	0.001602	6	TRUE	1
4.78571	93.9286	94.1429	4.42857	meth	Slide023.jpeg	0.118	0.283	0.442	meth_hand	2_3	0.944172	0.069977	2	TRUE	1
4.60714	91.3214	94.1429	4.64286	opioid	Slide031.jpeg	0.405	0.392	0.413	opioid_hand	2_3	0.942399	0.091658	2	TRUE	1
4.7037	88.1852	89.1852	4.18519	meth	Slide095.jpeg	0.157	0.384	0.459	meth_injection_hand	2_4	0.685344	0.102786	5	TRUE	1
4.82143	92.8214	93.8214	3.85714	opioid	Slide094.jpeg	0.181	0.221	0.317	opioid_injection_hand	2_4	0.977466	0.001091	5	TRUE	1
4.60714	92.5357	91.0357	4.42857	meth	Slide048.jpeg	0.323	0.18	0.66	meth_instrument	2_5	0.785427	0.032529	3	TRUE	1
4.92857	93.5357	95.1071	4.5	opioid	Slide037.jpeg	0.21	0.256	0.46	opioid_injection_instrument	2_5	0.229553	0.028836	3	TRUE	1
5.07407	89.037	88.0741	4.2963	meth	Slide070.jpeg	0.31	0.26	0.337	meth_instrument_hand	2_6	0.577092	0.052269	4	TRUE	1
4.85185	90.3704	92.7037	4.55556	opioid	Slide079.jpeg	0.235	0.165	0.269	opioid_instrument_hand	2_6	0.715283	0.003411	4	TRUE	1
2.35714	14.25	11.1429	5.07143	control	Slide001.jpeg	0.176	0.053	0.516	control_objects	3_1	0.33213	0.420141	1	TRUE	1
2.53571	9.17857	8.78571	5.03571	control	Slide023.jpeg	0.533	0.257	0.453	control_objects_hand	3_2	0.13373	0.176547	2	TRUE	1
2.21429	7.39286	14.1786	4.85714	control	Slide058.jpeg	0.363	0.108	0.254	control_tool	3_3	0.78596	0.243449	3	TRUE	1
2.66667	8.85185	9.44444	4.85185	control	Slide106.jpeg	0.254	0.559	0.512	control_tool_face	3_4	0.811821	0.091641	6	TRUE	1
2.10714	6.89286	8.60714	4.64286	control	Slide097.jpeg	0.152	0.455	0.479	control_tool_hand_complex	3_5	0.245323	0.13497	5	TRUE	1
2.62963	16.4074	15.037	4.55556	control	Slide084.jpeg	0.052	0.094	0.488	control_tool_hand_simple	3_6	0.519596	0.433784	4	TRUE	1
4.82143	94	94.5714	4.25	meth	Slide011.jpeg	0.391	0.209	0.559	meth	4_1	0.406018	0.023643	1	TRUE	1
4.57143	89.4643	90.1071	4.46429	opioid	Slide014.jpeg	0.171	0.043	0.157	opioid	4_1	0.953641	0.045939	1	TRUE	1
4.89286	91.1429	92.6071	4.75	meth	Slide103.jpeg	0.165	0.434	0.304	meth_face_activities	4_2	0.309088	0.168197	6	TRUE	1
4.46429	93.1071	94.1071	4.39286	opioid	Slide113.jpeg	0.254	0.13	0.301	opioid_face_activities	4_2	0.491956	0.007817	6	TRUE	1
4.74074	89.1852	89.1111	4.59259	meth	Slide022.jpeg	0.188	0.164	0.158	meth_hand	4_3	0.846965	0.133604	2	TRUE	1
4.51852	87.2963	88.2593	4.7037	opioid	Slide024.jpeg	0.108	0.503	0.467	opioid_hand	4_3	0.790286	0.128162	2	TRUE	1
4.85714	91.6786	93.1786	4.21429	meth	Slide096.jpeg	0.659	0.232	0.505	meth_injection_hand	4_4	0.837874	0.14633	5	TRUE	1
4.77778	90	89.8519	4.22222	opioid	Slide089.jpeg	0.24	0.215	0.487	opioid_injection_hand	4_4	0.769409	0.036794	5	TRUE	1
5	92.4286	93.2143	4.53571	meth	Slide046.jpeg	0.309	0.231	0.36	meth_instrument	4_5	0.699375	0.036842	3	TRUE	1
4.85714	92.7857	92.6429	4.39286	opioid	Slide049.jpeg	0.236	0.312	0.43	opioid_injection_instrument	4_5	0.37101	0.03074	3	TRUE	1
4.48148	82.8519	86.4815	4.62963	meth	Slide079.jpeg	0.641	0.154	0.444	meth_instrument_hand	4_6	0.643085	0.122333	4	TRUE	1
4.46429	90.5714	90.0714	4.46429	opioid	Slide081.jpeg	0.274	0.221	0.329	opioid_instrument_hand	4_6	0.559614	0.006758	4	TRUE	1
2.92593	12.3704	10.037	5.14815	control	Slide016.jpeg	0.014	0.099	0.062	control_objects	5_1	0.822689	0.435341	1	TRUE	1
2.62963	15.1481	15	4.62963	control	Slide032.jpeg	0.374	0.233	0.562	control_objects_hand	5_2	0.725418	0.232709	2	TRUE	1
2.51852	6.96296	7.14815	4.7037	control	Slide067.jpeg	0.015	0.153	0.192	control_tool	5_3	0.225982	0.351398	3	TRUE	1
2.14286	8.32143	10.8571	4.85714	control	Slide105.jpeg	0.343	0.291	0.432	control_tool_face	5_4	0.347427	0.131854	6	TRUE	1
2.39286	10.5	11.8214	5.14286	control	Slide094.jpeg	0.107	0.479	0.69	control_tool_hand_complex	5_5	0.240614	0.29409	5	TRUE	1
2.46429	9.67857	9.07143	4.78571	control	Slide076.jpeg	0.018	0.061	0.118	control_tool_hand_simple	5_6	0.864628	0.453869	4	TRUE	1
4.59259	85	84.8889	4.48148	meth	Slide008.jpeg	0.375	0.161	0.627	meth	6_1	0.34217	0.025475	1	TRUE	1
4.55556	81.8148	83.2593	4.74074	opioid	Slide002.jpeg	0.164	0.459	0.427	opioid	6_1	0.79202	0.084506	1	TRUE	1
4.59259	88.1852	89.7037	4.51852	meth	Slide107.jpeg	0.099	0.462	0.538	meth_face_activities	6_2	0.562047	0.172889	6	TRUE	1
4.48148	87.3704	89.9259	4.40741	opioid	Slide107.jpeg	0.088	0.431	0.339	opioid_face_activities	6_2	0.530845	0.067426	6	TRUE	1
4.89286	91.7143	93.2857	4.40741	meth	Slide031.jpeg	0.404	0.392	0.291	meth_hand	6_3	0.389198	0.139761	2	TRUE	1
4.37037	77.1111	74.7407	4.85185	opioid	Slide022.jpeg	0.132	0.321	0.776	opioid_hand	6_3	0.181514	0.245841	2	TRUE	1
4.77778	84.5556	86.5556	4.44444	meth	Slide089.jpeg	0.622	0.384	0.468	meth_injection_hand	6_4	0.267771	0.185364	5	TRUE	1
5.35714	95.5	94.25	4	opioid	Slide093.jpeg	0.184	0.314	0.566	opioid_injection_hand	6_4	0.975242	0.084008	5	TRUE	1
4.59259	86.2963	86.4444	4.48148	meth	Slide059.jpeg	0.138	0.067	0.787	meth_instrument	6_5	0.290043	0.109702	3	TRUE	1
4.5	87.1786	88.75	4.46429	opioid	Slide046.jpeg	0.346	0.09	0.295	opioid_injection_instrument	6_5	0.147689	0.033441	3	TRUE	1
5.10714	93.6429	95.4286	4.25	meth	Slide077.jpeg	0.264	0.427	0.62	meth_instrument_hand	6_6	0.142006	0.122625	4	TRUE	1
4.71429	91.2857	92	4.35714	opioid	Slide069.jpeg	0.251	0.375	0.27	opioid_instrument_hand	6_6	0.116356	0.034126	4	TRUE	1
2.39286	15.4643	9.42857	5.25	control	Slide012.jpeg	0.059	0.008	0.234	control_objects	7_1	0.276835	0.467001	1	TRUE	1
2.88889	19.6667	12.6296	5.03704	control	Slide027.jpeg	0.082	0.429	0.743	control_objects_hand	7_2	0.712644	0.373414	2	TRUE	1
2.39286	8.64286	10.2143	4.89286	control	Slide043.jpeg	0.613	0.336	0.201	control_tool	7_3	0.896509	0.117466	3	TRUE	1
2.53571	8.71429	10.8214	5.03571	control	Slide103.jpeg	0.356	0.127	0.528	control_tool_face	7_4	0.0930337	0.302949	6	TRUE	1
2.81481	15.8148	12.1111	4.85185	control	Slide095.jpeg	0.095	0.238	0.743	control_tool_hand_complex	7_5	0.511442	0.467118	5	TRUE	1
2.35714	11.1071	13.5	5.07143	control	Slide080.jpeg	0.019	0.092	0.538	control_tool_hand_simple	7_6	0.187317	0.486169	4	TRUE	1
4.57143	91.7857	93.3571	4.46429	meth	Slide012.jpeg	0.267	0.235	0.608	meth	8_1	0.256869	0.030978	1	TRUE	1
4.44444	84.4074	85.8148	4.88889	opioid	Slide007.jpeg	0.205	0.538	0.313	opioid	8_1	0.303662	0.114438	1	TRUE	1
4.62963	86.8519	86.1111	4.37037	meth	Slide111.jpeg	0.096	0.364	0.206	meth_face_activities	8_2	0.943417	0.197748	6	TRUE	1
4.77778	89.9259	89.6296	4.62963	opioid	Slide102.jpeg	0.278	0.271	0.615	opioid_face_activities	8_2	0.697912	0.11035	6	TRUE	1
4.53571	81.8214	88.8571	4.46429	meth	Slide026.jpeg	0.462	0.368	0.223	meth_hand	8_3	0.493025	0.174797	2	TRUE	1
4.32143	87.6786	86.2143	4.92857	opioid	Slide023.jpeg	0.493	0.2	0.853	opioid_hand	8_3	0.760045	0.391658	2	TRUE	1
4.64286	84.8571	85.75	4.10714	meth	Slide097.jpeg	0.113	0.569	0.168	meth_injection_hand	8_4	0.0518021	0.365154	5	TRUE	1
4.66667	87.5185	88.8889	4.2963	opioid	Slide090.jpeg	0.145	0.244	0.744	opioid_injection_hand	8_4	0.841038	0.202097	5	TRUE	1
4.67857	92.0357	94.3929	4.46429	meth	Slide066.jpeg	0.589	0.242	0.363	meth_instrument	8_5	0.628136	0.122454	3	TRUE	1
4.71429	89.7857	86.5	4.17857	opioid	Slide035.jpeg	0.366	0.104	0.416	opioid_injection_instrument	8_5	0.329534	0.050228	3	TRUE	1
4.78571	92.2143	93.1786	4.32143	meth	Slide073.jpeg	0.109	0.468	0.377	meth_instrument_hand	8_6	0.449316	0.187034	4	TRUE	1
4.92593	85.6667	86.9259	4.40741	opioid	Slide078.jpeg	0.442	0.267	0.349	opioid_instrument_hand	8_6	0.778119	0.065454	4	TRUE	1

### Sheet: Task2
allsubjects_arousal_mean	allsubjects_craving_mean	allsubjects_typicality_mean	allsubjects_valence_mean	ImageSet	File	hue_mean	saturation_mean	value_mean	Category	task	p_cravingdelta_injectionVnon	selection_cost	category_number	selected	in_set
2.62963	13	12	4.96296	control	Slide010.jpeg	0.414	0.447	0.212	control_objects	1_1	0.400436	0.025049	1	TRUE	2
2.42857	10.6429	13.5357	5.03571	control	Slide030.jpeg	0.233	0.307	0.497	control_objects_hand	1_2	0.0749248	0.174747	2	TRUE	2
2.25926	6.33333	7.48148	4.85185	control	Slide056.jpeg	0.087	0.331	0.222	control_tool	1_3	0.496251	0.171114	3	TRUE	2
2.74074	12.5185	13.1111	5.03704	control	Slide107.jpeg	0.404	0.294	0.53	control_tool_face	1_4	0.900351	0.172052	6	TRUE	2
2.51852	10.0741	10.7407	4.88889	control	Slide090.jpeg	0.298	0.338	0.532	control_tool_hand_complex	1_5	0.460982	0.158572	5	TRUE	2
2.88889	12.9259	11.5185	4.66667	control	Slide070.jpeg	0.379	0.123	0.258	control_tool_hand_simple	1_6	0.628919	0.228034	4	TRUE	2
4.66667	87.8889	87.2963	4.40741	meth	Slide016.jpeg	0.269	0.152	0.631	meth	2_1	0.806464	0.020826	1	TRUE	2
4.2963	83.4444	84.4815	4.85185	opioid	Slide008.jpeg	0.181	0.318	0.459	opioid	2_1	0.882772	0.039566	1	TRUE	2
4.62963	82.4444	85.7778	4.48148	meth	Slide108.jpeg	0.269	0.396	0.52	meth_face_activities	2_2	0.842224	0.088977	6	TRUE	2
4.39286	85.5714	91.4643	4.60714	opioid	Slide105.jpeg	0.169	0.366	0.381	opioid_face_activities	2_2	0.851704	0.035078	6	TRUE	2
4.07407	80.8148	83.0741	4.44444	opioid	Slide028.jpeg	0.433	0.106	0.492	opioid_hand	2_3	0.643659	0.099989	2	TRUE	2
4.64286	88.2143	89.3929	4.46429	meth	Slide029.jpeg	0.321	0.304	0.58	meth_hand	2_3	0.236024	0.048457	2	TRUE	2
4.78571	90.75	92.75	4.14286	meth	Slide093.jpeg	0.344	0.149	0.467	meth_injection_hand	2_4	0.441856	0.005426	5	TRUE	2
4.33333	84.8519	85.7037	4.14815	opioid	Slide099.jpeg	0.107	0.283	0.508	opioid_injection_hand	2_4	0.895991	0.058802	5	TRUE	2
4.62963	86.8519	85.9259	4.55556	opioid	Slide042.jpeg	0.222	0.266	0.382	opioid_injection_instrument	2_5	0.925154	0.011564	3	TRUE	2
4.88889	90.6296	90.7778	4.33333	meth	Slide045.jpeg	0.221	0.292	0.421	meth_instrument	2_5	0.800152	0.049346	3	TRUE	2
4.57143	93.9286	93.9286	4.39286	opioid	Slide086.jpeg	0.18	0.269	0.326	opioid_instrument_hand	2_6	0.940936	0.005837	4	TRUE	2
4.67857	90.1786	91.6786	4.53571	meth	Slide086.jpeg	0.221	0.397	0.296	meth_instrument_hand	2_6	0.658717	0.136066	4	TRUE	2
2.67857	13.5	14.5714	4.96429	control	Slide003.jpeg	0.182	0.394	0.529	control_objects	3_1	0.357594	0.167801	1	TRUE	2
2.88889	10.7778	10.9259	4.88889	control	Slide025.jpeg	0.104	0.354	0.63	control_objects_hand	3_2	0.733271	0.292532	2	TRUE	2
2.35714	9.10714	9.10714	4.85714	control	Slide038.jpeg	0.101	0.366	0.508	control_tool	3_3	0.842587	0.210721	3	TRUE	2
2.62963	9.11111	9.88889	4.81481	control	Slide108.jpeg	0.389	0.279	0.516	control_tool_face	3_4	0.724444	0.173918	6	TRUE	2
2.37037	7.55556	8.74074	4.48148	control	Slide092.jpeg	0.424	0.221	0.498	control_tool_hand_complex	3_5	0.645676	0.205721	5	TRUE	2
2.7037	12.7778	15.1852	4.92593	control	Slide072.jpeg	0.038	0.217	0.133	control_tool_hand_simple	3_6	0.0565907	0.291422	4	TRUE	2
4.40741	85.7778	87.6667	4.59259	opioid	Slide009.jpeg	0.305	0.379	0.26	opioid	4_1	0.947592	0.044666	1	TRUE	2
4.89286	88.75	91.3571	4.64286	meth	Slide003.jpeg	0.195	0.131	0.387	meth	4_1	0.208427	0.024755	1	TRUE	2
4.88889	86.5556	88.2222	4.2963	opioid	Slide115.jpeg	0.188	0.466	0.205	opioid_face_activities	4_2	0.428608	0.079925	6	TRUE	2
4.71429	86.25	90.1429	4.42857	meth	Slide119.jpeg	0.49	0.322	0.207	meth_face_activities	4_2	0.654219	0.171233	6	TRUE	2
4.57143	85.9643	89.25	4.89286	opioid	Slide030.jpeg	0.324	0.468	0.481	opioid_hand	4_3	0.226779	0.119961	2	TRUE	2
4.64286	90.5	95.0714	4.57143	meth	Slide021.jpeg	0.411	0.302	0.345	meth_hand	4_3	0.850501	0.07715	2	TRUE	2
5.11111	90.5926	91.037	4.18519	opioid	Slide100.jpeg	0.178	0.281	0.56	opioid_injection_hand	4_4	0.754014	0.074645	5	TRUE	2
4.89286	92.2143	94.25	4.35714	meth	Slide094.jpeg	0.372	0.126	0.472	meth_injection_hand	4_4	0.540587	0.006644	5	TRUE	2
4.57143	86.0357	88.8571	4.39286	opioid	Slide051.jpeg	0.225	0.244	0.193	opioid_injection_instrument	4_5	0.42312	0.01401	3	TRUE	2
5	86.4444	87.4444	4.59259	meth	Slide050.jpeg	0.09	0.344	0.457	meth_instrument	4_5	0.614	0.105485	3	TRUE	2
4.82143	91.1786	92.8929	4.35714	opioid	Slide075.jpeg	0.2	0.383	0.277	opioid_instrument_hand	4_6	0.477881	0.034018	4	TRUE	2
4.5	90.5714	89.3929	4.53571	meth	Slide082.jpeg	0.089	0.446	0.417	meth_instrument_hand	4_6	0.920991	0.171126	4	TRUE	2
2.46429	11.2857	12.4286	4.92857	control	Slide011.jpeg	0.043	0.176	0.279	control_objects	5_1	0.404009	0.308066	1	TRUE	2
2.35714	20	11.7143	4.92857	control	Slide026.jpeg	0.358	0.151	0.588	control_objects_hand	5_2	0.54363	0.317609	2	TRUE	2
2.25926	10	9.59259	4.92593	control	Slide055.jpeg	0.23	0.225	0.463	control_tool	5_3	0.638466	0.214894	3	TRUE	2
2.46429	14.3214	14.8929	4.92857	control	Slide101.jpeg	0.393	0.305	0.591	control_tool_face	5_4	0.57186	0.203355	6	TRUE	2
2.57143	13.2143	12.6071	4.96429	control	Slide096.jpeg	0.128	0.321	0.738	control_tool_hand_complex	5_5	0.351925	0.389969	5	TRUE	2
2.32143	12.6786	11.5714	4.89286	control	Slide073.jpeg	0.037	0.16	0.134	control_tool_hand_simple	5_6	0.929435	0.338825	4	TRUE	2
4.59259	89.7407	90.2222	4.48148	opioid	Slide004.jpeg	0.118	0.031	0.133	opioid	6_1	0.508051	0.063174	1	TRUE	2
4.66667	91.4074	92.6667	4.74074	meth	Slide007.jpeg	0.438	0.085	0.678	meth	6_1	0.74289	0.050953	1	TRUE	2
4.66667	90.8148	91.8519	4.37037	opioid	Slide112.jpeg	0.571	0.214	0.347	opioid_face_activities	6_2	0.976677	0.140046	6	TRUE	2
4.78571	89.5714	93.6786	4.39286	meth	Slide114.jpeg	0.201	0.469	0.26	meth_face_activities	6_2	0.121015	0.203562	6	TRUE	2
4.37037	83.3333	85.4815	4.62963	opioid	Slide032.jpeg	0.099	0.483	0.528	opioid_hand	6_3	0.184063	0.142274	2	TRUE	2
4.18519	82.5556	83.8889	4.40741	meth	Slide032.jpeg	0.505	0.29	0.249	meth_hand	6_3	0.761608	0.141126	2	TRUE	2
4.81481	88	89.5926	3.85185	opioid	Slide095.jpeg	0.302	0.242	0.588	opioid_injection_hand	6_4	0.961797	0.095112	5	TRUE	2
4.7037	88.7778	90.4074	4.33333	meth	Slide100.jpeg	0.078	0.422	0.39	meth_injection_hand	6_4	0.564805	0.165068	5	TRUE	2
5.17857	95	96.75	4.25	opioid	Slide060.jpeg	0.152	0.046	0.141	opioid_injection_instrument	6_5	0.751649	0.051301	3	TRUE	2
4.59259	88	89.4074	4.48148	meth	Slide039.jpeg	0.219	0.21	0.177	meth_instrument	6_5	0.571297	0.12299	3	TRUE	2
4.57143	90.2857	92.1786	4.5	opioid	Slide080.jpeg	0.211	0.335	0.5	opioid_instrument_hand	6_6	0.356599	0.058346	4	TRUE	2
4.64286	88.2143	91.6786	4.46429	meth	Slide085.jpeg	0.237	0.442	0.262	meth_instrument_hand	6_6	0.584146	0.177577	4	TRUE	2
2.66667	16.6296	11.1852	4.74074	control	Slide009.jpeg	0.131	0.092	0.591	control_objects	7_1	0.459421	0.446706	1	TRUE	2
2.66667	13.1481	14.0741	4.96296	control	Slide028.jpeg	0.136	0.481	0.849	control_objects_hand	7_2	0.965349	0.442658	2	TRUE	2
2.78571	11.6786	13.3214	5	control	Slide068.jpeg	0.133	0.19	0.54	control_tool	7_3	0.804906	0.323489	3	TRUE	2
2.32143	9.57143	11.9643	4.89286	control	Slide118.jpeg	0.401	0.201	0.48	control_tool_face	7_4	0.884814	0.212102	6	TRUE	2
2.14286	5.5	7.96429	5.10714	control	Slide091.jpeg	0.14	0.298	0.485	control_tool_hand_complex	7_5	0.779345	0.214029	5	TRUE	2
2.92593	41.8148	42	4.96296	control	Slide087.jpeg	0.015	0.061	0.075	control_tool_hand_simple	7_6	0.808702	0.469371	4	TRUE	2
4.35714	85.8571	86.6786	4.82143	opioid	Slide013.jpeg	0.502	0.34	0.433	opioid	8_1	0.505452	0.128493	1	TRUE	2
4.66667	90.4074	91.4444	4.55556	meth	Slide009.jpeg	0.458	0.312	0.548	meth	8_1	0.518031	0.072212	1	TRUE	2
4.89286	91	92.1429	4.07143	opioid	Slide103.jpeg	0.104	0.345	0.538	opioid_face_activities	8_2	0.639201	0.086885	6	TRUE	2
4.66667	87.8148	90.7778	4.38462	meth	Slide102.jpeg	0.166	0.468	0.197	meth_face_activities	8_2	0.199385	0.245189	6	TRUE	2
4.64286	84.75	88.75	4.82143	opioid	Slide021.jpeg	0.241	0.216	0.789	opioid_hand	8_3	0.249792	0.241058	2	TRUE	2
4.62963	87.9259	84.5185	4.62963	meth	Slide024.jpeg	0.238	0.393	0.155	meth_hand	8_3	0.687594	0.208718	2	TRUE	2
4.92593	87.1852	89.4815	4.07407	opioid	Slide092.jpeg	0.179	0.654	0.274	opioid_injection_hand	8_4	0.597917	0.207233	5	TRUE	2
4.96429	93.2143	92.2143	3.92857	meth	Slide098.jpeg	0.221	0.442	0.28	meth_injection_hand	8_4	0.983059	0.171605	5	TRUE	2
4.62963	83.8519	86.0741	4.44444	opioid	Slide041.jpeg	0.383	0.075	0.402	opioid_injection_instrument	8_5	0.837014	0.059518	3	TRUE	2
4.64286	93.1071	93.5357	4.5	meth	Slide062.jpeg	0.156	0.419	0.547	meth_instrument	8_5	0.907976	0.124706	3	TRUE	2
4.55556	91.0741	89.9259	4.51852	opioid	Slide084.jpeg	0.244	0.277	0.555	opioid_instrument_hand	8_6	0.893415	0.07289	4	TRUE	2
4.75	90.1429	91.4286	4.25	meth	Slide075.jpeg	0.226	0.388	0.18	meth_instrument_hand	8_6	0.705036	0.19082	4	TRUE	2
